# Pan-GWAS of *Streptococcus agalactiae* highlights lineage-specific genes associated with virulence and niche adaptation

**DOI:** 10.1101/574152

**Authors:** Andrea Gori, Odile Harrison, Ethwako Mlia, Yo Nishihara, Jacquline Chinkwita-Phiri, Macpherson Mallewa, Queen Dube, Todd D Swarthout, Angela H Nobbs, Martin Maiden, Neil French, Robert S Heyderman

**Affiliations:** NIHR Mucosal Pathogens Research Unit, Division of Infection and Immunity, University College London, 5 University Street, WC1E 6JF UK London, United Kingdom; Department of Zoology, University of Oxford, The Peter Medawar Building for Pathogen Research, OX1 3SY, Oxford, United Kingdom; Malawi-Liverpool-Wellcome Trust Clinical Research Programme, College of Medicine, University of Malawi, Blantyre, Malawi; University of Malawi, College of Medicine, Chichiri, Blantyre 3, Malawi; Queen Elizabeth Central Hospital, P.O. Box 95, Blantyre, Malawi; Liverpool School of Tropical Medicine, Clinical Sciences, Pembroke Place, L3 5QA, Liverpool, United Kingdom; Bristol Dental School, University of Bristol, Lower Maudlin Street, BS1 2LY, Bristol, United Kingdom; Department of Clinical Infection, Institute of Infection and Global Health, University of Liverpool, 8 West Derby Street, L69 7BE, Liverpool, United Kingdom

**Keywords:** *Streptococcus agalactiae*, pangenome, GWAS, population structure, bacterial phylogeny, virulence

## Abstract

*Streptococcus agalactiae* (Group B streptococcus, GBS) is a coloniser of the gastrointestinal and urogenital tracts, and an opportunistic pathogen of infants and adults. The worldwide population of GBS is characterised by Clonal Complexes (CCs) with different invasive potentials. CC17 for example, is a hypervirulent lineage commonly associated with neonatal sepsis and meningitis, while CC1 is less invasive in neonates and more commonly causes invasive disease in adults with co-morbidities. The genetic basis of GBS virulence and to what extent different CCs have adapted to different host environments remain uncertain. We have therefore applied a pan-genome wide association study approach to 1988 GBS strains isolated from different hosts and countries. Our analysis identified 279 CC-specific genes associated with virulence, disease, metabolism and regulation of cellular mechanisms that may explain the differential virulence potential of particular CCs. In CC17 and CC23 for example, we have identified genes encoding for pilus, quorum sensing proteins, and proteins for the uptake of ions and micronutrients which are absent in less invasive lineages. Moreover, in CC17, carriage and disease strains were distinguished by the allelic variants of 21 of these CC-specific genes. Together our data highlight the lineage-specific basis of GBS niche adaptation and virulence, and suggest that human-associated GBS CCs have largely evolved in animal hosts before crossing to the humans and then spreading clonally.
