## Supplemental Table 2 for "Pan-GWAS of *Streptococcus agalactiae* highlights lineage-specific genes associated with virulence and niche adaptation"

### Sheet: ST_per_COUNTRY
CC	ST	Brazil	Canada	Germany	Italy	Kenya	Malawi	Netherlands	USA	Unknown
CC1	1	0	69	0	0	87	1	9	95	6
	2	0	1	0	0	7	0	1	0	2
	6	0	0	0	0	0	0	1	0	1
	7	0	0	0	0	0	0	8	0	13
	8	0	0	0	0	61	6	6	0	4
	9	0	0	0	0	0	0	2	0	0
	10	0	0	0	0	92	6	6	0	0
	12	0	0	0	0	2	0	14	0	2
	14	0	0	0	0	1	0	0	0	0
	19	0	0	0	0	29	6	51	0	4
	28	0	0	0	0	40	2	3	0	0
	110	0	0	0	0	0	0	2	0	1
	121	0	0	0	0	0	0	0	0	1
	153	0	0	0	0	0	0	0	1	0
	167	0	0	0	0	1	0	0	0	0
	182	0	0	0	0	72	7	1	0	0
	196	0	0	0	0	17	0	0	0	0
	233	0	0	0	0	0	0	1	0	0
	283	0	0	0	0	0	0	0	0	1
	296	0	0	0	0	0	0	0	0	1
	297	0	0	0	0	0	0	0	1	0
	327	0	0	0	0	27	27	0	0	0
	328	0	0	0	0	9	0	1	0	0
	453	0	1	0	0	0	0	0	0	0
	459	0	0	0	0	0	0	1	0	0
	491	0	0	0	0	0	0	0	0	1
	500	0	0	0	0	0	0	0	0	2
	531	0	1	0	0	0	0	0	0	0
	547	0	0	0	0	0	0	1	0	0
	589	0	0	0	1	0	0	0	0	0
	590	0	0	0	1	0	0	0	0	1
	787	0	0	0	0	1	0	0	0	0
	793	0	0	0	0	2	0	0	0	0
	794	0	0	0	0	1	0	0	0	0
	796	0	0	0	0	9	0	0	0	0
	797	0	0	0	0	1	0	0	0	0
	799	0	0	0	0	2	0	0	0	0
	804	0	0	0	0	1	0	0	0	0
	871	0	1	0	0	0	0	0	0	0
	872	0	0	0	0	0	0	0	1	0
	873	0	0	0	0	0	0	0	1	0
CC17	17	0	60	0	0	233	134	109	0	3
	22	0	0	0	0	0	0	0	0	2
	31	0	0	0	0	0	0	0	0	1
	61	0	0	0	0	0	0	0	0	6
	67	0	0	0	0	0	0	0	0	2
	95	0	1	0	0	0	0	0	0	0
	109	0	0	0	0	1	4	0	0	0
	147	0	0	0	0	1	0	0	0	0
	148	0	2	0	0	0	0	3	0	0
	290	0	1	0	0	0	0	0	0	0
	291	0	0	0	0	2	0	1	0	0
	415	0	0	0	0	0	0	0	0	3
	484	0	1	0	0	78	0	0	0	0
	490	0	0	0	0	0	0	0	0	1
	591	0	0	0	1	0	0	0	0	2
	784	0	0	0	0	1	0	0	0	0
	786	0	0	0	0	1	0	0	0	0
	788	0	0	0	0	2	0	0	0	0
	790	0	0	0	0	2	0	0	0	0
	792	0	0	0	0	2	0	0	0	0
	795	0	0	0	0	1	0	0	0	0
	800	0	0	0	0	1	0	0	0	0
	801	0	0	0	0	6	0	0	0	0
	866	0	0	0	0	0	8	0	0	0
	867	0	0	0	0	0	1	0	0	0
	868	0	0	0	0	0	1	0	0	0
	869	0	0	0	0	0	1	0	0	0
	870	0	0	0	0	0	1	0	0	0
	874	0	1	0	0	0	0	0	0	0
CC23	23	0	0	1	0	209	60	44	0	8
	24	0	0	0	0	7	7	7	0	0
	25	0	0	0	0	0	0	0	0	1
	55	0	0	0	0	1	0	0	0	0
	88	0	0	0	0	0	0	0	0	2
	144	0	0	0	0	1	0	4	0	0
	223	0	0	0	0	2	18	0	0	0
	498	0	0	0	0	4	0	0	0	0
	802	0	0	0	0	2	2	0	0	0
SINGLE	26	0	0	0	0	0	0	1	0	0
	103	0	0	0	0	1	0	1	0	1
	260	0	0	0	0	0	0	0	0	4
	261	0	0	0	0	0	0	0	0	2
	486	0	0	0	0	2	0	0	0	0
	553	1	0	0	0	0	0	0	0	0
	609	0	0	0	0	0	0	0	0	1
	798	0	0	0	0	1	0	0	0	0

### Sheet: Sheet2
CC	ST	Brazil	Canada	Germany	Italy	Kenya	Malawi	Netherlands	USA	Unknown
				Germany		Kenya	Malawi	Netherlands		Unknown
CC23	144			0		1	0	4		0
	223			0		2	18	0		0
	23			1		209	60	44		8
	24			0		7	7	7		0
	25			0		0	0	0		1
	498			0		4	0	0		0
	55			0		1	0	0		0
	802			0		2	2	0		0
	88			0		0	0	0		2
			Canada		Italy	Kenya	Malawi	Netherlands	USA	Unknown
CC1	1		69		0	87	1	9	95	6
	14		0		0	1	0	0	0	0
	153		0		0	0	0	0	1	0
	167		0		0	1	0	0	0	0
	196		0		0	17	0	0	0	0
	2		1		0	7	0	1	0	2
	297		0		0	0	0	0	1	0
	453		1		0	0	0	0	0	0
	459		0		0	0	0	1	0	0
	531		1		0	0	0	0	0	0
	589		0		1	0	0	0	0	0
	794		0		0	1	0	0	0	0
	796		0		0	9	0	0	0	0
	799		0		0	2	0	0	0	0
	871		1		0	0	0	0	0	0
	872		0		0	0	0	0	1	0
	873		0		0	0	0	0	1	0
					Italy	Kenya	Malawi	Netherlands		Unknown
CC10	10				0	92	6	6		0
	12				0	2	0	14		2
	283				0	0	0	0		1
	296				0	0	0	0		1
	491				0	0	0	0		1
	590				1	0	0	0		1
	787				0	1	0	0		0
	797				0	1	0	0		0
	8				0	61	6	6		4
	804				0	1	0	0		0
	9				0	0	0	2		0
						Kenya	Malawi	Netherlands		Unknown
CC19	110					0	0	2		1
	121					0	0	0		1
	182					72	7	1		0
	19					29	6	51		4
	233					0	0	1		0
	28					40	2	3		0
	327					27	27	0		0
	328					9	0	1		0
	547					0	0	1		0
	793					2	0	0		0
CC	ST	Brazil	Canada	Germany	Italy	Kenya	Malawi	Netherlands	USA	Unknown
			Canada		Italy	Kenya	Malawi	Netherlands		Unknown
CC17	109		0		0	1	4	0		0
	147		0		0	1	0	0		0
	148		2		0	0	0	3		0
	17		60		0	233	134	109		3
	22		0		0	0	0	0		2
	290		1		0	0	0	0		0
	291		0		0	2	0	1		0
	31		0		0	0	0	0		1
	415		0		0	0	0	0		3
	484		1		0	78	0	0		0
	490		0		0	0	0	0		1
	591		0		1	0	0	0		2
	61		0		0	0	0	0		6
	67		0		0	0	0	0		2
	784		0		0	1	0	0		0
	786		0		0	1	0	0		0
	788		0		0	2	0	0		0
	790		0		0	2	0	0		0
	792		0		0	2	0	0		0
	795		0		0	1	0	0		0
	800		0		0	1	0	0		0
	801		0		0	6	0	0		0
	866		0		0	0	8	0		0
	867		0		0	0	1	0		0
	868		0		0	0	1	0		0
	869		0		0	0	1	0		0
	870		0		0	0	1	0		0
	874		1		0	0	0	0		0
	95		1		0	0	0	0		0
								Netherlands		Unknown
CC6	500							0		2
	6							1		1
	7							8		13
		Brazil	Canada			Kenya	Malawi	Netherlands		Unknown
Single	103	0	0			1	0	1		1
	26	0	0			0	0	1		0
	260	0	0			0	0	0		4
	261	0	0			0	0	0		2
	3	0	0			2	0	0		0
	486	0	0			2	0	0		0
	553	1	0			0	0	0		0
	609	0	0			0	0	0		1
	785	0	0			1	0	0		0
	791	0	0			1	0	0		0
	798	0	0			1	0	0		0
	803	0	0			1	0	0		0
	N/D	0	2			7	11	22		26

### Sheet: Sheet3
CC	ST	Brazil	Canada	Germany	Italy	Kenya	Malawi	Netherlands	USA	Unknown
CC1	1	0	69	0	0	87	1	9	95	6
	14	0	0	0	0	1	0	0	0	0
	153	0	0	0	0	0	0	0	1	0
	167	0	0	0	0	1	0	0	0	0
	196	0	0	0	0	17	0	0	0	0
	2	0	1	0	0	7	0	1	0	2
	297	0	0	0	0	0	0	0	1	0
	453	0	1	0	0	0	0	0	0	0
	459	0	0	0	0	0	0	1	0	0
	531	0	1	0	0	0	0	0	0	0
	589	0	0	0	1	0	0	0	0	0
	794	0	0	0	0	1	0	0	0	0
	796	0	0	0	0	9	0	0	0	0
	799	0	0	0	0	2	0	0	0	0
	871	0	1	0	0	0	0	0	0	0
	872	0	0	0	0	0	0	0	1	0
	873	0	0	0	0	0	0	0	1	0
CC6	500	0	0	0	0	0	0	0	0	2
	6	0	0	0	0	0	0	1	0	1
	7	0	0	0	0	0	0	8	0	13
CC10	10	0	0	0	0	92	6	6	0	0
	12	0	0	0	0	2	0	14	0	2
	283	0	0	0	0	0	0	0	0	1
	296	0	0	0	0	0	0	0	0	1
	491	0	0	0	0	0	0	0	0	1
	590	0	0	0	1	0	0	0	0	1
	787	0	0	0	0	1	0	0	0	0
	797	0	0	0	0	1	0	0	0	0
	8	0	0	0	0	61	6	6	0	4
	804	0	0	0	0	1	0	0	0	0
	9	0	0	0	0	0	0	2	0	0
CC19	110	0	0	0	0	0	0	2	0	1
	121	0	0	0	0	0	0	0	0	1
	182	0	0	0	0	72	7	1	0	0
	19	0	0	0	0	29	6	51	0	4
	233	0	0	0	0	0	0	1	0	0
	28	0	0	0	0	40	2	3	0	0
	327	0	0	0	0	27	27	0	0	0
	328	0	0	0	0	9	0	1	0	0
	547	0	0	0	0	0	0	1	0	0
	793	0	0	0	0	2	0	0	0	0
CC17	109	0	0	0	0	1	4	0	0	0
	147	0	0	0	0	1	0	0	0	0
	148	0	2	0	0	0	0	3	0	0
	17	0	60	0	0	233	134	109	0	3
	22	0	0	0	0	0	0	0	0	2
	290	0	1	0	0	0	0	0	0	0
	291	0	0	0	0	2	0	1	0	0
	31	0	0	0	0	0	0	0	0	1
	415	0	0	0	0	0	0	0	0	3
	484	0	1	0	0	78	0	0	0	0
	490	0	0	0	0	0	0	0	0	1
	591	0	0	0	1	0	0	0	0	2
	61	0	0	0	0	0	0	0	0	6
	67	0	0	0	0	0	0	0	0	2
	784	0	0	0	0	1	0	0	0	0
	786	0	0	0	0	1	0	0	0	0
	788	0	0	0	0	2	0	0	0	0
	790	0	0	0	0	2	0	0	0	0
	792	0	0	0	0	2	0	0	0	0
	795	0	0	0	0	1	0	0	0	0
	800	0	0	0	0	1	0	0	0	0
	801	0	0	0	0	6	0	0	0	0
	866	0	0	0	0	0	8	0	0	0
	867	0	0	0	0	0	1	0	0	0
	868	0	0	0	0	0	1	0	0	0
	869	0	0	0	0	0	1	0	0	0
	870	0	0	0	0	0	1	0	0	0
	874	0	1	0	0	0	0	0	0	0
	95	0	1	0	0	0	0	0	0	0
CC23	144	0	0	0	0	1	0	4	0	0
	223	0	0	0	0	2	18	0	0	0
	23	0	0	1	0	209	60	44	0	8
	24	0	0	0	0	7	7	7	0	0
	25	0	0	0	0	0	0	0	0	1
	498	0	0	0	0	4	0	0	0	0
	55	0	0	0	0	1	0	0	0	0
	802	0	0	0	0	2	2	0	0	0
	88	0	0	0	0	0	0	0	0	2
Single	103	0	0	0	0	1	0	1	0	1
	26	0	0	0	0	0	0	1	0	0
	260	0	0	0	0	0	0	0	0	4
	261	0	0	0	0	0	0	0	0	2
	3	0	0	0	0	2	0	0	0	0
	486	0	0	0	0	2	0	0	0	0
	553	1	0	0	0	0	0	0	0	0
	609	0	0	0	0	0	0	0	0	1
	785	0	0	0	0	1	0	0	0	0
	791	0	0	0	0	1	0	0	0	0
	798	0	0	0	0	1	0	0	0	0
	803	0	0	0	0	1	0	0	0	0
	N/D	0	2	0	0	7	11	22	0	26
